# Differential gene expression and gene-set enrichment analysis in Caco-2 monolayers during a 30-day timeline with Dexamethasone exposure: A data modelling approach to understanding culture age as co-variate for differential expression in a non-renewing epithelial monolayer using a gene ontology-defined 250-plex nanostring probe panel

**DOI:** 10.1101/355552

**Authors:** J.M. Robinson, S. Turkington, S.A. Abey, N. Kenea, W.A. Henderson

**Author notes:** Robinson OrcidID: 0000-0002-1456-2851. Henderson OrcidID: 0000-0003-3924-7118, Scopus Author ID: 32367603100.

## Abstract

The Caco-2 cell line has served a historically important role as *in vitro* model for molecular and cellular biology of polarized intestinal epithelia, including for effects of glucocorticoid hormone Dexamethasone. Glucocorticoid hormones modulate the endogenous stress response and are important pharmaceuticals for inflammatory diseases including IBD, yet while they significantly affect immune cells, less is known about their specific effects upon epithelial cells and specific effect on epithelial permeability. Previous research showed that DEX exposure does not immediately produce a quantitative effect, but only after a prolonged treatment >10 days. Culture age itself causes marked effects in these non-renewing cell layers which acts as a confounding variable for observed DEX results. To improve resolution of GC-responsive gene expression in this context, we tested polarized Caco-2 monolayer cultures during at 30-day timecourse, with ~15-days of continuous Dexamethasone exposure. We tested differential gene expression using a 250-plex gene expression panel with the Nanostring nCounter^®^ system, with multiple replicates collected periodically over the timecourse. Gene panel was selectively enriched a-priori for KEGG pathway annotations from tight-junction, actin cytoskeleton regulation, colorectal cancer pathways and others, allowing highly focused, gene-set pathway enrichment analyses. Nanostring nSolver™ data modelling algorithm uses an optimization algorithm and mixture negative binomial model to factor for Time and DEX covariate effects during determination of DE. Analysis identifies strong, culture age-associated “EMT-like” signature with upregulation of actomyosin contraction and integrins, while DEX treatment is associated with a subtler, yet significant counter-signal with suppression of actomyosin genes, and selective DE for different RTKs.
