## Supplementary Results 3 for "Differential gene expression and gene-set enrichment analysis in Caco-2 monolayers during a 30-day timeline with Dexamethasone exposure: A data modelling approach to understanding culture age as co-variate for differential expression in a non-renewing epithelial monolayer using a gene ontology-defin"

### Sheet: DEX_GSA_global_significance
	Timecourse	Treatment: differential expression in DEX vs. baseline of Control
Activation of BAD and translocation to mitochondria	2.175	1.633
Activation of Rac	3.852	3.567
Apoptotic cleavage of cellular proteins	3.093	1.873
ARMS-mediated activation	3.342	2.092
AXIN missense mutants destabilize the destruction complex	3.069	2.687
Beta-catenin phosphorylation cascade	3.113	2.725
CD209 (DC-SIGN) signaling	2.526	2.557
CD28 co-stimulation	3.594	3.443
CD28 dependent PI3KAkt signaling	3.352	3.385
CD28 dependent Vav1 pathway	3.222	3.373
Cell-extracellular matrix interactions	2.862	1.244
Cell surface interactions at the vascular wall	4.618	3.19
Circadian Clock	2.925	2.098
Constitutive Signaling by Aberrant PI3K in Cancer	3.943	3.06
Constitutive Signaling by EGFRvIII	3.594	3.596
CREB phosphorylation through the activation of Ras	1.925	0.757
CTLA4 inhibitory signaling	3.817	3.242
Cyclin AB1 associated events during G2M transition	3.356	2.972
Cyclin D associated events in G1	3.288	2.973
DAP12 signaling	3.569	2.396
DARPP-32 events	3.245	3.06
DCC mediated attractive signaling	4.031	1.665
Deactivation of the beta-catenin transactivating complex	2.191	2.487
Disassembly of the destruction complex and recruitment of AXIN to the membrane	2.854	2.635
Downstream signal transduction	3.287	2.35
Downstream TCR signaling	5.199	3.687
ECM proteoglycans	4.644	2.071
Elastic fibre formation	5.064	2.105
EPH-ephrin mediated repulsion of cells	4.647	2.934
EPHA-mediated growth cone collapse	3.409	3.32
EPHB-mediated forward signaling	2.954	2.985
Ephrin signaling	3.297	3.299
ERKs are inactivated	4.405	3.023
FCERI mediated MAPK activation	3.541	2.486
Formation of the beta-catenin.CL.TCF transactivating complex	1.538	3.086
Frs2-mediated activation	3.327	2.171
G alpha (1213) signalling events	3.918	3.133
G alpha (q) signalling events	3.462	3.551
G beta.CL.gamma signalling through PI3Kgamma	3.907	3.104
GAB1 signalosome	3.236	2.639
Gastrin-CREB signalling pathway via PKC and MAPK	3.333	2.396
GPVI-mediated activation cascade	3.958	2.806
Integrin alphaIIb beta3 signaling	3.476	1.501
Integrin cell surface interactions	4.459	2.238
Interleukin receptor SHC signaling	3.645	2.401
IRS-related events triggered by IGF1R	3.585	2.358
Laminin interactions	3.947	1.976
MAP2K and MAPK activation	3.547	1.006
MAPK6MAPK4 signaling	3.437	3.941
MASTL Facilitates Mitotic Progression	3.151	3.14
MicroRNA (miRNA) biogenesis	2.563	2.304
Misspliced GSK3beta mutants stabilize beta-catenin	2.887	2.606
Molecules associated with elastic fibres	4.738	1.986
Negative feedback regulation of MAPK pathway	4.64	2.344
Negative regulation of FGFR1 signaling	3.291	2.448
Negative regulation of FGFR2 signaling	3.291	2.448
Negative regulation of FGFR3 signaling	4.245	2.691
Negative regulation of FGFR4 signaling	4.245	2.691
Negative regulation of MAPK pathway	3.861	2.386
Nephrin interactions	3.854	2.967
Non-integrin membrane-ECM interactions	4.357	3.201
Nonsense Mediated Decay (NMD) enhanced by the Exon Junction Complex (EJC)	2.45	2.453
NRAGE signals death through JNK	4.163	2.613
p130Cas linkage to MAPK signaling for integrins	3.807	1.293
PCPCE pathway	2.811	2.658
PI3K Cascade	3.936	2.953
PI3KAKT activation	3.303	2.8
PIP3 activates AKT signaling	3.685	2.68
Platelet degranulation	2.9	1.798
RAF activation	3.06	2.514
RAFMAP kinase cascade	3.494	1.933
Regulation of actin dynamics for phagocytic cup formation	3.616	2.606
Regulation of HSF1-mediated heat shock response	5.07	2.876
Regulation of signaling by CBL	4.34	3.468
Repression of WNT target genes	1.653	2.611
Resolution of Sister Chromatid Cohesion	3.473	2.811
Rho GTPase cycle	3.772	2.851
RHO GTPases activate CIT	3.147	3.083
RHO GTPases Activate Formins	3.433	2.582
RHO GTPases activate IQGAPs	3.022	1.861
RHO GTPases activate PAKs	3.317	3.04
RHO GTPases activate PKNs	3.222	2.976
RHO GTPases Activate ROCKs	2.821	3.058
RHO GTPases Activate WASPs and WAVEs	3.977	2.755
Role of LAT2NTALLAB on calcium mobilization	3.245	2.703
S33 mutants of beta-catenin aren.SQT.t phosphorylated	3.069	2.687
S37 mutants of beta-catenin aren.SQT.t phosphorylated	3.01	2.662
S45 mutants of beta-catenin aren.SQT.t phosphorylated	3.01	2.662
Sema3A PAK dependent Axon repulsion	3.085	3.525
Sema4D induced cell migration and growth-cone collapse	2.758	3.031
SHC-mediated cascade.CL.FGFR1	2.917	1.74
SHC-related events triggered by IGF1R	2.592	1.338
Signal transduction by L1	4.045	2.381
Signaling by ERBB2	3.507	2.474
Signaling by FGFR1 in disease	3.743	3.102
Signaling by FGFR2 in disease	3.854	3.193
Signaling by FGFR3 in disease	3.854	3.193
Signaling by FGFR4 in disease	3.854	3.193
Signaling by PDGF	3.344	2.343
Signaling by SCF-KIT	3.585	2.478
Smooth Muscle Contraction	3.304	2.714
Spry regulation of FGF signaling	3.209	2.643
Syndecan interactions	4.656	3.711
Synthesis of PIPs at the plasma membrane	4.403	3.24
T41 mutants of beta-catenin aren.SQT.t phosphorylated	2.702	2.46
TGF-beta receptor signaling activates SMADs	3.218	1.8
TGF-beta receptor signaling in EMT (epithelial to mesenchymal transition)	1.98	1.578
Tie2 Signaling	4.585	3.1
Tight junction interactions	3.079	2.301
TP53 Regulates Metabolic Genes	1.49	1.485
Truncations of AMER1 destabilize the destruction complex	3.28	2.855
VEGFA-VEGFR2 Pathway	3.676	2.565
VEGFR2 mediated cell proliferation	3.336	2.079
VEGFR2 mediated vascular permeability	3.876	3.039
WNT mediated activation of DVL	1.968	2.046
